# Warm temperature inhibits cytoplasmic incompatibility induced by endosymbiotic *Rickettsiella* in a spider host

**DOI:** 10.1101/2024.04.17.589895

**Authors:** Jordyn D. Proctor, Virginija Mackevicius-Dubickaja, Yuval Gottlieb, Jennifer A. White

## Abstract

Bacterial endosymbionts manipulate reproduction in arthropods to increase prevalence in the host population. One such manipulation is cytoplasmic incompatibility (CI), wherein the bacteria sabotage sperm in infected males to reduce hatch rate when mated with uninfected females, but zygotes are “rescued” when that male mates with an infected female. In the spider *Mermessus fradeorum* (Linyphiidae), *Rickettsiella* symbionts cause variable levels of CI. We hypothesized that temperature affects CI strength and rescue in *M. fradeorum*, potentially mediated by bacterial titer. We reared *Rickettsiella*-infected spiders in two temperature conditions (26°C vs 20°C) and tested CI induction in males and CI rescue in females. In incompatible crosses between infected males and uninfected females, hatch rate from warm males was doubled (Mean±S.E. = 0.687±0.052) relative to cool males (0.348±0.046), indicating that CI induction is weaker in warm males. In rescue crosses between infected females and infected males, female rearing temperature had a marginal effect on CI rescue, but hatch rate remained high for both warm (0.960±0.023) and cool females (0.994±0.004). Bacterial titer as measured by qPCR was lower in warm than cool spiders, particularly in females, suggesting that bacterial titer may play a role in causing the temperature-mediated changes in CI.
