## Supplemental Document 2 for "Warm temperature inhibits cytoplasmic incompatibility induced by endosymbiotic *Rickettsiella* in a spider host"

### Sheet: Read-Me
M ID (Male Identification) and F ID (Female identification) codes reflect families.
All experimental spiders were offspring of one of 17 Rickettsiella-infected (R) or 13 uninfected control (C) mothers who had been mated to uninfected males.
Upon hatching, spiderlings were placed in individual cups.
R spiderlings were randomly assigned to warm or cool treatments.
All C spiderlings were reared in cool.
Treatment codes represent cross type, male then female.	Code	cross type	expectation
	WRCR	Warm Rickettsiella male x cool Rickettsiella female	rescued CI - compatible
	CRCR	Cool Rickettsiella male x cool Rickettsiella female	rescued CI - compatible
	WRCU	Warm Rickettsiella male x cool uninfected female	CI
	CRCU	Cool Rickettsiella male x cool uninfected female	CI
	CUCR	Cool uninfected male x cool Rickettsiella female	compatible
	CUCU	Cool uninfected male x cool uninfected female	compatible
	CRWR	Cool Rickettsiella male x warm Rickettsiella female	rescued CI - compatible
	CUWR	Cool uninfected male x warm Rickettsiella female	compatible

### Sheet: Male CI Induction
Sex	M ID	M Temp	M Infection	Sex	F ID	F temp	F infection	Treatment	Eggmass count	Hatched eggs	Unhatched eggs	Total eggs	Proportion Hatched
M	R1-1	26	Rickettsiella	F	R8-34	20	Rickettsiella	WRCR	3	32	0	32	1
M	R1-29	26	Rickettsiella	F	R8-26	20	Rickettsiella	WRCR	3	54	0	54	1
M	R1-3	26	Rickettsiella	F	R14-8	20	Rickettsiella	WRCR	3	39	0	39	1
M	R1-7	26	Rickettsiella	F	R4-21	20	Rickettsiella	WRCR	3	36	0	36	1
M	R2-5	26	Rickettsiella	F	R7-18	20	Rickettsiella	WRCR	3	28	10	38	0.736842
M	R3-21	26	Rickettsiella	F	R17-41	20	Rickettsiella	WRCR	3	33	0	33	1
M	R3-5	26	Rickettsiella	F	R4-35	20	Rickettsiella	WRCR	3	60	0	60	1
M	R4-17	26	Rickettsiella	F	R17-32	20	Rickettsiella	WRCR	3	35	0	35	1
M	R5-15	26	Rickettsiella	F	R2-6	20	Rickettsiella	WRCR	3	50	0	50	1
M	R6-11	26	Rickettsiella	F	R6-20	20	Rickettsiella	WRCR	3	36	0	36	1
M	R6-15	26	Rickettsiella	F	R17-22	20	Rickettsiella	WRCR	3	39	0	39	1
M	R7-15	26	Rickettsiella	F	R12-24	20	Rickettsiella	WRCR	1	12	0	12	1
M	R8-13	26	Rickettsiella	F	R3-23	20	Rickettsiella	WRCR	3	34	0	34	1
M	R9-21	26	Rickettsiella	F	R12-20	20	Rickettsiella	WRCR	3	40	0	40	1
M	R10-17	26	Rickettsiella	F	R17-36	20	Rickettsiella	WRCR	3	33	0	33	1
M	R10-3	26	Rickettsiella	F	R17-12	20	Rickettsiella	WRCR	3	40	0	40	1
M	R11-9	26	Rickettsiella	F	R4-24	20	Rickettsiella	WRCR	3	43	0	43	1
M	R12-21	26	Rickettsiella	F	R4-28	20	Rickettsiella	WRCR	3	48	0	48	1
M	R12-3	26	Rickettsiella	F	R15-14	20	Rickettsiella	WRCR	3	37	0	37	1
M	R13-15	26	Rickettsiella	F	R6-14	20	Rickettsiella	WRCR	3	28	0	28	1
M	R13-7	26	Rickettsiella	F	R17-27	20	Rickettsiella	WRCR	3	40	0	40	1
M	R14-1	26	Rickettsiella	F	R3-31	20	Rickettsiella	WRCR	3	44	0	44	1
M	R14-13	26	Rickettsiella	F	R8-32	20	Rickettsiella	WRCR	3	45	0	45	1
M	R14-3	26	Rickettsiella	F	R3-12	20	Rickettsiella	WRCR	3	31	0	31	1
M	R15-7	26	Rickettsiella	F	R1-8	20	Rickettsiella	WRCR	3	45	0	45	1
M	R16-1	26	Rickettsiella	F	R17-40	20	Rickettsiella	WRCR	3	44	0	44	1
M	R16-3	26	Rickettsiella	F	R8-8	20	Rickettsiella	WRCR	3	39	0	39	1
M	R1-30	20	Rickettsiella	F	R4-10	20	Rickettsiella	CRCR	3	35	0	35	1
M	R3-14	20	Rickettsiella	F	R4-38	20	Rickettsiella	CRCR	3	25	10	35	0.714286
M	R3-2	20	Rickettsiella	F	R4-27	20	Rickettsiella	CRCR	3	37	0	37	1
M	R3-24	20	Rickettsiella	F	R17-33	20	Rickettsiella	CRCR	3	36	0	36	1
M	R3-25	20	Rickettsiella	F	R17-28	20	Rickettsiella	CRCR	3	30	0	30	1
M	R3-27	20	Rickettsiella	F	R3-22	20	Rickettsiella	CRCR	3	35	0	35	1
M	R3-28	20	Rickettsiella	F	R5-35	20	Rickettsiella	CRCR	3	38	0	38	1
M	R3-30	20	Rickettsiella	F	R17-6	20	Rickettsiella	CRCR	2	15	2	17	0.882353
M	R3-33	20	Rickettsiella	F	R5-33	20	Rickettsiella	CRCR	3	38	0	38	1
M	R4-16	20	Rickettsiella	F	R15-6	20	Rickettsiella	CRCR	2	18	0	18	1
M	R4-22	20	Rickettsiella	F	R1-32	20	Rickettsiella	CRCR	3	28	0	28	1
M	R4-26	20	Rickettsiella	F	R3-29	20	Rickettsiella	CRCR	3	25	2	27	0.925926
M	R4-29	20	Rickettsiella	F	R17-26	20	Rickettsiella	CRCR	3	23	11	34	0.676471
M	R4-30	20	Rickettsiella	F	R5-26	20	Rickettsiella	CRCR	3	36	0	36	1
M	R4-32	20	Rickettsiella	F	R14-20	20	Rickettsiella	CRCR	3	36	0	36	1
M	R4-33	20	Rickettsiella	F	R4-26	20	Rickettsiella	CRCR	3	21	0	21	1
M	R5-29	20	Rickettsiella	F	R9-28	20	Rickettsiella	CRCR	3	35	0	35	1
M	R5-32	20	Rickettsiella	F	R6-16	20	Rickettsiella	CRCR	3	33	0	33	1
M	R6-18	20	Rickettsiella	F	R2-10	20	Rickettsiella	CRCR	3	29	0	29	1
M	R6-2	20	Rickettsiella	F	R1-20	20	Rickettsiella	CRCR	3	34	0	34	1
M	R8-14	20	Rickettsiella	F	R11-8	20	Rickettsiella	CRCR	3	30	3	33	0.909091
M	R8-2	20	Rickettsiella	F	R3-26	20	Rickettsiella	CRCR	3	31	2	33	0.939394
M	R9-18	20	Rickettsiella	F	R17-39	20	Rickettsiella	CRCR	3	37	0	37	1
M	R10-8	20	Rickettsiella	F	R15-18	20	Rickettsiella	CRCR	3	38	0	38	1
M	R14-12	20	Rickettsiella	F	R10-22	20	Rickettsiella	CRCR	3	40	1	41	0.97561
M	R14-18	20	Rickettsiella	F	R13-16	20	Rickettsiella	CRCR	3	31	0	31	1
M	R15-12	20	Rickettsiella	F	R9-6	20	Rickettsiella	CRCR	3	34	0	34	1
M	R16-4	20	Rickettsiella	F	R3-32	20	Rickettsiella	CRCR	2	26	0	26	1
M	R17-23	20	Rickettsiella	F	R11-6	20	Rickettsiella	CRCR	3	31	0	31	1
M	R1-1	26	Rickettsiella	F	C5-25	20	Uninfected	WRCU	3	15	6	21	0.714286
M	R1-29	26	Rickettsiella	F	C13-13	20	Uninfected	WRCU	3	25	4	29	0.862069
M	R1-3	26	Rickettsiella	F	C9-9	20	Uninfected	WRCU	3	6	29	35	0.171429
M	R1-7	26	Rickettsiella	F	C9-5	20	Uninfected	WRCU	3	43	9	52	0.826923
M	R2-5	26	Rickettsiella	F	C9-2	20	Uninfected	WRCU	3	21	3	24	0.875
M	R3-21	26	Rickettsiella	F	C11-19	20	Uninfected	WRCU	3	18	18	36	0.5
M	R3-3	26	Rickettsiella	F	C8-7	20	Uninfected	WRCU	3	39	3	42	0.928571
M	R3-5	26	Rickettsiella	F	C1-7	20	Uninfected	WRCU	3	14	1	15	0.933333
M	R4-17	26	Rickettsiella	F	C11-12	20	Uninfected	WRCU	3	33	2	35	0.942857
M	R5-15	26	Rickettsiella	F	C1-9	20	Uninfected	WRCU	3	30	3	33	0.909091
M	R6-11	26	Rickettsiella	F	C6-26	20	Uninfected	WRCU	3	8	22	30	0.266667
M	R6-15	26	Rickettsiella	F	C6-31	20	Uninfected	WRCU	3	32	0	32	1
M	R8-13	26	Rickettsiella	F	C6-15	20	Uninfected	WRCU	3	16	26	42	0.380952
M	R9-21	26	Rickettsiella	F	C3-9	20	Uninfected	WRCU	3	19	0	19	1
M	R10-17	26	Rickettsiella	F	C11-13	20	Uninfected	WRCU	3	20	24	44	0.454545
M	R10-3	26	Rickettsiella	F	C9-17	20	Uninfected	WRCU	3	23	0	23	1
M	R11-9	26	Rickettsiella	F	C9-13	20	Uninfected	WRCU	3	14	31	45	0.311111
M	R12-21	26	Rickettsiella	F	C9-18	20	Uninfected	WRCU	3	12	5	17	0.705882
M	R12-3	26	Rickettsiella	F	C13-16	20	Uninfected	WRCU	3	20	11	31	0.645161
M	R13-15	26	Rickettsiella	F	C11-16	20	Uninfected	WRCU	3	4	23	27	0.148148
M	R13-7	26	Rickettsiella	F	C3-5	20	Uninfected	WRCU	3	16	8	24	0.666667
M	R14-1	26	Rickettsiella	F	C9-16	20	Uninfected	WRCU	3	24	2	26	0.923077
M	R14-13	26	Rickettsiella	F	C9-3	20	Uninfected	WRCU	3	14	16	30	0.466667
M	R14-3	26	Rickettsiella	F	C7-9	20	Uninfected	WRCU	3	15	10	25	0.6
M	R14-9	26	Rickettsiella	F	C6-21	20	Uninfected	WRCU	3	21	18	39	0.538462
M	R15-15	26	Rickettsiella	F	C11-17	20	Uninfected	WRCU	3	38	0	38	1
M	R15-7	26	Rickettsiella	F	C12-3	20	Uninfected	WRCU	3	24	4	28	0.857143
M	R16-1	26	Rickettsiella	F	C6-33	20	Uninfected	WRCU	3	9	23	32	0.28125
M	R16-3	26	Rickettsiella	F	C7-30	20	Uninfected	WRCU	3	30	0	30	1
M	R1-30	20	Rickettsiella	F	C5-14	20	Uninfected	CRCU	3	13	19	32	0.40625
M	R3-14	20	Rickettsiella	F	C7-3	20	Uninfected	CRCU	3	5	30	35	0.142857
M	R3-2	20	Rickettsiella	F	C6-25	20	Uninfected	CRCU	3	0	52	52	0
M	R3-24	20	Rickettsiella	F	C6-29	20	Uninfected	CRCU	3	8	21	29	0.275862
M	R3-25	20	Rickettsiella	F	C11-22	20	Uninfected	CRCU	3	31	0	31	1
M	R3-27	20	Rickettsiella	F	C12-2	20	Uninfected	CRCU	3	10	15	25	0.4
M	R3-28	20	Rickettsiella	F	C13-15	20	Uninfected	CRCU	3	11	14	25	0.44
M	R3-30	20	Rickettsiella	F	C13-4	20	Uninfected	CRCU	3	11	20	31	0.354839
M	R3-33	20	Rickettsiella	F	C3-3	20	Uninfected	CRCU	3	13	19	32	0.40625
M	R4-16	20	Rickettsiella	F	C8-11	20	Uninfected	CRCU	3	7	30	37	0.189189
M	R4-22	20	Rickettsiella	F	C11-21	20	Uninfected	CRCU	3	21	11	32	0.65625
M	R4-26	20	Rickettsiella	F	C5-4	20	Uninfected	CRCU	3	12	20	32	0.375
M	R4-30	20	Rickettsiella	F	C9-19	20	Uninfected	CRCU	3	25	6	31	0.806452
M	R4-31	20	Rickettsiella	F	C1-20	20	Uninfected	CRCU	3	10	21	31	0.322581
M	R4-32	20	Rickettsiella	F	C7-23	20	Uninfected	CRCU	3	11	21	32	0.34375
M	R4-33	20	Rickettsiella	F	C7-24	20	Uninfected	CRCU	3	16	19	35	0.457143
M	R5-29	20	Rickettsiella	F	C6-13	20	Uninfected	CRCU	3	19	13	32	0.59375
M	R5-32	20	Rickettsiella	F	C6-27	20	Uninfected	CRCU	3	23	7	30	0.766667
M	R6-18	20	Rickettsiella	F	C5-18	20	Uninfected	CRCU	3	1	39	40	0.025
M	R6-2	20	Rickettsiella	F	C13-8	20	Uninfected	CRCU	3	9	37	46	0.195652
M	R8-14	20	Rickettsiella	F	C12-5	20	Uninfected	CRCU	3	9	29	38	0.236842
M	R8-2	20	Rickettsiella	F	C8-9	20	Uninfected	CRCU	3	10	26	36	0.277778
M	R9-18	20	Rickettsiella	F	C3-11	20	Uninfected	CRCU	3	16	30	46	0.347826
M	R10-8	20	Rickettsiella	F	C11-18	20	Uninfected	CRCU	3	14	10	24	0.583333
M	R14-12	20	Rickettsiella	F	C6-24	20	Uninfected	CRCU	3	3	25	28	0.107143
M	R14-18	20	Rickettsiella	F	C9-14	20	Uninfected	CRCU	3	3	36	39	0.0769231
M	R15-12	20	Rickettsiella	F	C7-14	20	Uninfected	CRCU	2	5	20	25	0.2
M	R16-4	20	Rickettsiella	F	C8-5	20	Uninfected	CRCU	3	1	48	49	0.0204082
M	R17-23	20	Rickettsiella	F	C5-23	20	Uninfected	CRCU	3	3	37	40	0.075
M	C3-14	20	Uninfected	F	R1-26	20	Rickettsiella	CUCR	2	27	0	27	1
M	C5-17	20	Uninfected	F	R13-4	20	Rickettsiella	CUCR	3	42	0	42	1
M	C5-7	20	Uninfected	F	R5-34	20	Rickettsiella	CUCR	3	45	0	45	1
M	C6-11	20	Uninfected	F	R5-16	20	Rickettsiella	CUCR	3	28	3	31	0.903226
M	C6-3	20	Uninfected	F	R5-27	20	Rickettsiella	CUCR	3	31	0	31	1
M	C7-19	20	Uninfected	F	R5-28	20	Rickettsiella	CUCR	3	36	0	36	1
M	C7-5	20	Uninfected	F	R17-38	20	Rickettsiella	CUCR	3	28	0	28	1
M	C8-8	20	Uninfected	F	R4-34	20	Rickettsiella	CUCR	3	43	0	43	1
M	C9-7	20	Uninfected	F	R8-30	20	Rickettsiella	CUCR	3	48	0	48	1
M	C11-14	20	Uninfected	F	R14-14	20	Rickettsiella	CUCR	3	47	0	47	1
M	C11-6	20	Uninfected	F	R1-10	20	Rickettsiella	CUCR	3	33	0	33	1
M	C12-10	20	Uninfected	F	R17-35	20	Rickettsiella	CUCR	3	28	0	28	1
M	C12-7	20	Uninfected	F	R9-30	20	Rickettsiella	CUCR	3	38	0	38	1
M	C13-1	20	Uninfected	F	R12-4	20	Rickettsiella	CUCR	3	36	0	36	1
M	C13-17	20	Uninfected	F	R4-36	20	Rickettsiella	CUCR	3	43	0	43	1
M	C3-14	20	Uninfected	F	C1-6	20	Uninfected	CUCU	3	50	0	50	1
M	C5-17	20	Uninfected	F	C7-22	20	Uninfected	CUCU	3	31	3	34	0.911765
M	C5-7	20	Uninfected	F	C6-22	20	Uninfected	CUCU	3	24	2	26	0.923077
M	C6-11	20	Uninfected	F	C5-21	20	Uninfected	CUCU	3	49	0	49	1
M	C7-19	20	Uninfected	F	C5-32	20	Uninfected	CUCU	3	23	4	27	0.851852
M	C7-5	20	Uninfected	F	C12-16	20	Uninfected	CUCU	3	34	0	34	1
M	C8-8	20	Uninfected	F	C12-15	20	Uninfected	CUCU	3	32	14	46	0.695652
M	C9-17	20	Uninfected	F	C6-28	20	Uninfected	CUCU	3	30	1	31	0.967742
M	C11-14	20	Uninfected	F	C3-26	20	Uninfected	CUCU	3	27	0	27	1
M	C11-6	20	Uninfected	F	C11-23	20	Uninfected	CUCU	3	39	0	39	1
M	C12-10	20	Uninfected	F	C7-18	20	Uninfected	CUCU	3	41	0	41	1
M	C12-7	20	Uninfected	F	C5-38	20	Uninfected	CUCU	3	29	0	29	1
M	C13-17	20	Uninfected	F	C3-29	20	Uninfected	CUCU	3	43	0	43	1

### Sheet: Female CI Rescue
Sex	M ID	M Temp	M Infection	Sex	F ID	F temp	F infection	Treatment	Eggmass count	Hatched eggs	Unhatched eggs	Total eggs	Proportion Hatched
M	R9-14	20	Rickettsiella	F	R1-21	26	Rickettsiella	CRWR	3	27	0	27	1
M	R16-16	20	Rickettsiella	F	R1-31	26	Rickettsiella	CRWR	2	33	0	33	1
M	R6-4	20	Rickettsiella	F	R2-3	26	Rickettsiella	CRWR	3	30	2	32	0.9375
M	R11-20	20	Rickettsiella	F	R3-7	26	Rickettsiella	CRWR	3	46	0	46	1
M	R15-2	20	Rickettsiella	F	R4-5	26	Rickettsiella	CRWR	3	36	0	36	1
M	R9-8	20	Rickettsiella	F	R5-11	26	Rickettsiella	CRWR	3	37	7	44	0.840909
M	R14-10	20	Rickettsiella	F	R6-15	26	Rickettsiella	CRWR	3	24	10	34	0.705882
M	R1-12	20	Rickettsiella	F	R7-25	26	Rickettsiella	CRWR	3	43	0	43	1
M	R1-18	20	Rickettsiella	F	R8-15	26	Rickettsiella	CRWR	3	55	0	55	1
M	R7-4	20	Rickettsiella	F	R8-17	26	Rickettsiella	CRWR	3	46	0	46	1
M	R12-14	20	Rickettsiella	F	R8-19	26	Rickettsiella	CRWR	3	45	0	45	1
M	R5-18	20	Rickettsiella	F	R9-1	26	Rickettsiella	CRWR	3	49	0	49	1
M	R10-18	20	Rickettsiella	F	R9-13	26	Rickettsiella	CRWR	3	36	0	36	1
M	R12-10	20	Rickettsiella	F	R9-15	26	Rickettsiella	CRWR	3	38	0	38	1
M	R6-8	20	Rickettsiella	F	R9-7	26	Rickettsiella	CRWR	3	29	0	29	1
M	R7-2	20	Rickettsiella	F	R10-1	26	Rickettsiella	CRWR	3	54	1	55	0.981818
M	R12-6	20	Rickettsiella	F	R10-19	26	Rickettsiella	CRWR	3	14	21	35	0.4
M	R1-2	20	Rickettsiella	F	R11-19	26	Rickettsiella	CRWR	3	30	0	30	1
M	R2-4	20	Rickettsiella	F	R11-5	26	Rickettsiella	CRWR	3	38	0	38	1
M	R4-18	20	Rickettsiella	F	R12-25	26	Rickettsiella	CRWR	3	33	0	33	1
M	R16-2	20	Rickettsiella	F	R12-29	26	Rickettsiella	CRWR	3	37	0	37	1
M	R1-36	20	Rickettsiella	F	R13-1	26	Rickettsiella	CRWR	3	33	0	33	1
M	R12-30	20	Rickettsiella	F	R14-19	26	Rickettsiella	CRWR	3	28	2	30	0.933333
M	R17-20	20	Rickettsiella	F	R15-11	26	Rickettsiella	CRWR	3	33	0	33	1
M	R4-20	20	Rickettsiella	F	R15-21	26	Rickettsiella	CRWR	2	37	0	37	1
M	R8-4	20	Rickettsiella	F	R15-23	26	Rickettsiella	CRWR	3	37	0	37	1
M	R5-8	20	Rickettsiella	F	R16-5	26	Rickettsiella	CRWR	3	30	0	30	1
M	R5-4	20	Rickettsiella	F	R16-9	26	Rickettsiella	CRWR	3	40	0	40	1
M	R10-12	20	Rickettsiella	F	R17-17	26	Rickettsiella	CRWR	3	37	0	37	1
M	R12-16	20	Rickettsiella	F	R17-19	26	Rickettsiella	CRWR	2	25	0	25	1
M	R5-2	20	Rickettsiella	F	R1-22	20	Rickettsiella	CRCR	3	33	2	35	0.942857
M	R11-18	20	Rickettsiella	F	R1-6	20	Rickettsiella	CRCR	2	26	0	26	1
M	R15-28	20	Rickettsiella	F	R2-2	20	Rickettsiella	CRCR	3	45	0	45	1
M	R13-16	20	Rickettsiella	F	R3-4	20	Rickettsiella	CRCR	3	30	0	30	1
M	R9-16	20	Rickettsiella	F	R3-8	20	Rickettsiella	CRCR	3	51	0	51	1
M	R8-6	20	Rickettsiella	F	R4-14	20	Rickettsiella	CRCR	3	47	0	47	1
M	R8-28	20	Rickettsiella	F	R5-10	20	Rickettsiella	CRCR	3	43	0	43	1
M	R4-8	20	Rickettsiella	F	R6-10	20	Rickettsiella	CRCR	3	31	0	31	1
M	R16-14	20	Rickettsiella	F	R6-6	20	Rickettsiella	CRCR	3	41	0	41	1
M	R12-18	20	Rickettsiella	F	R7-10	20	Rickettsiella	CRCR	3	45	0	45	1
M	R8-22	20	Rickettsiella	F	R7-16	20	Rickettsiella	CRCR	3	52	0	52	1
M	R10-16	20	Rickettsiella	F	R8-10	20	Rickettsiella	CRCR	3	51	0	51	1
M	R16-8	20	Rickettsiella	F	R8-18	20	Rickettsiella	CRCR	3	41	0	41	1
M	R2-14	20	Rickettsiella	F	R9-10	20	Rickettsiella	CRCR	3	46	0	46	1
M	R15-8	20	Rickettsiella	F	R9-2	20	Rickettsiella	CRCR	3	41	0	41	1
M	R5-6	20	Rickettsiella	F	R10-2	20	Rickettsiella	CRCR	3	50	0	50	1
M	R5-12	20	Rickettsiella	F	R10-6	20	Rickettsiella	CRCR	3	38	0	38	1
M	R17-2	20	Rickettsiella	F	R11-2	20	Rickettsiella	CRCR	3	47	0	47	1
M	R4-12	20	Rickettsiella	F	R11-4	20	Rickettsiella	CRCR	3	39	0	39	1
M	R10-14	20	Rickettsiella	F	R12-12	20	Rickettsiella	CRCR	3	41	0	41	1
M	R9-32	20	Rickettsiella	F	R12-2	20	Rickettsiella	CRCR	3	50	0	50	1
M	R7-22	20	Rickettsiella	F	R13-12	20	Rickettsiella	CRCR	3	48	0	48	1
M	R10-20	20	Rickettsiella	F	R13-2	20	Rickettsiella	CRCR	3	41	0	41	1
M	R9-4	20	Rickettsiella	F	R13-20	20	Rickettsiella	CRCR	3	33	4	37	0.891892
M	R9-26	20	Rickettsiella	F	R14-2	20	Rickettsiella	CRCR	3	45	0	45	1
M	R17-14	20	Rickettsiella	F	R14-4	20	Rickettsiella	CRCR	2	24	0	24	1
M	R13-10	20	Rickettsiella	F	R15-10	20	Rickettsiella	CRCR	3	47	0	47	1
M	R17-10	20	Rickettsiella	F	R15-4	20	Rickettsiella	CRCR	3	45	0	45	1
M	R7-28	20	Rickettsiella	F	R16-10	20	Rickettsiella	CRCR	3	61	0	61	1
M	R16-6	20	Rickettsiella	F	R17-8	20	Rickettsiella	CRCR	3	43	0	43	1
M	R2-9	26	Rickettsiella	F	C1-10	20	Uninfected	WRCU	1	12	0	12	1
M	R14-21	26	Rickettsiella	F	C3-4	20	Uninfected	WRCU	3	30	3	33	0.909091
M	R5-5	26	Rickettsiella	F	C3-8	20	Uninfected	WRCU	2	26	0	26	1
M	R12-23	26	Rickettsiella	F	C5-11	20	Uninfected	WRCU	3	24	6	30	0.8
M	R7-3	26	Rickettsiella	F	C5-8	20	Uninfected	WRCU	3	33	0	33	1
M	R4-15	26	Rickettsiella	F	C6-14	20	Uninfected	WRCU	3	24	0	24	1
M	R8-21	26	Rickettsiella	F	C6-7	20	Uninfected	WRCU	3	30	4	34	0.882353
M	R3-1	26	Rickettsiella	F	C7-4	20	Uninfected	WRCU	3	23	8	31	0.741935
M	R6-19	26	Rickettsiella	F	C8-10	20	Uninfected	WRCU	3	13	20	33	0.393939
M	R3-13	26	Rickettsiella	F	C8-3	20	Uninfected	WRCU	3	26	5	31	0.83871
M	R11-3	26	Rickettsiella	F	C9-10	20	Uninfected	WRCU	3	37	1	38	0.973684
M	R15-3	26	Rickettsiella	F	C9-6	20	Uninfected	WRCU	3	29	0	29	1
M	R1-27	26	Rickettsiella	F	C11-11	20	Uninfected	WRCU	2	24	3	27	0.888889
M	R10-21	26	Rickettsiella	F	C13-12	20	Uninfected	WRCU	3	19	1	20	0.95
M	R9-9	26	Rickettsiella	F	C13-7	20	Uninfected	WRCU	3	37	6	43	0.860465
M	R9-12	20	Rickettsiella	F	C1-4	20	Uninfected	CRCU	3	14	20	34	0.411765
M	R1-34	20	Rickettsiella	F	C1-8	20	Uninfected	CRCU	3	3	39	42	0.0714286
M	R12-22	20	Rickettsiella	F	C3-1	20	Uninfected	CRCU	3	8	27	35	0.228571
M	R15-22	20	Rickettsiella	F	C6-1	20	Uninfected	CRCU	3	9	33	42	0.214286
M	R5-14	20	Rickettsiella	F	C6-6	20	Uninfected	CRCU	2	21	0	21	1
M	R12-26	20	Rickettsiella	F	C7-13	20	Uninfected	CRCU	3	14	14	28	0.5
M	R9-20	20	Rickettsiella	F	C8-2	20	Uninfected	CRCU	3	27	4	31	0.870968
M	R8-20	20	Rickettsiella	F	C10-2	20	Uninfected	CRCU	3	20	0	20	1
M	R6-12	20	Rickettsiella	F	C11-2	20	Uninfected	CRCU	3	24	12	36	0.666667
M	R14-16	20	Rickettsiella	F	C13-10	20	Uninfected	CRCU	3	8	34	42	0.190476
M	R8-12	20	Rickettsiella	F	C13-3	20	Uninfected	CRCU	3	24	13	37	0.648649
M	C13-9	20	Uninfected	F	R1-15	26	Rickettsiella	CUWR	3	40	0	40	1
M	C12-4	20	Uninfected	F	R1-35	26	Rickettsiella	CUWR	3	37	2	39	0.948718
M	C5-2	20	Uninfected	F	R2-13	26	Rickettsiella	CUWR	3	53	0	53	1
M	C9-12	20	Uninfected	F	R3-17	26	Rickettsiella	CUWR	3	31	0	31	1
M	C1-1	20	Uninfected	F	R4-3	26	Rickettsiella	CUWR	3	47	0	47	1
M	C8-13	20	Uninfected	F	R5-17	26	Rickettsiella	CUWR	3	43	0	43	1
M	C13-6	20	Uninfected	F	R8-9	26	Rickettsiella	CUWR	3	36	0	36	1
M	C12-8	20	Uninfected	F	R9-19	26	Rickettsiella	CUWR	3	54	0	54	1
M	C6-2	20	Uninfected	F	R10-23	26	Rickettsiella	CUWR	3	53	0	53	1
M	C11-3	20	Uninfected	F	R12-15	26	Rickettsiella	CUWR	3	48	0	48	1
M	C5-12	20	Uninfected	F	R14-15	26	Rickettsiella	CUWR	3	56	0	56	1
M	C5-9	20	Uninfected	F	R15-5	26	Rickettsiella	CUWR	3	42	0	42	1
M	C8-14	20	Uninfected	F	R16-13	26	Rickettsiella	CUWR	3	53	0	53	1
M	C3-2	20	Uninfected	F	R17-7	26	Rickettsiella	CUWR	3	35	0	35	1
M	C7-15	20	Uninfected	F	R1-14	20	Rickettsiella	CUCR	3	43	0	43	1
M	C8-6	20	Uninfected	F	R1-16	20	Rickettsiella	CUCR	3	38	0	38	1
M	C11-8	20	Uninfected	F	R1-4	20	Rickettsiella	CUCR	2	26	0	26	1
M	C12-1	20	Uninfected	F	R3-10	20	Rickettsiella	CUCR	3	48	0	48	1
M	C6-8	20	Uninfected	F	R3-20	20	Rickettsiella	CUCR	2	24	0	24	1
M	C7-12	20	Uninfected	F	R3-6	20	Rickettsiella	CUCR	3	47	0	47	1
M	C3-13	20	Uninfected	F	R4-4	20	Rickettsiella	CUCR	3	46	0	46	1
M	C6-18	20	Uninfected	F	R4-6	20	Rickettsiella	CUCR	3	53	0	53	1
M	C1-2	20	Uninfected	F	R8-16	20	Rickettsiella	CUCR	3	47	0	47	1
M	C9-1	20	Uninfected	F	R10-4	20	Rickettsiella	CUCR	3	45	0	45	1
M	C11-1	20	Uninfected	F	R11-14	20	Rickettsiella	CUCR	3	35	1	36	0.972222
M	C13-4	20	Uninfected	F	R12-8	20	Rickettsiella	CUCR	2	41	0	41	1
M	C7-17	20	Uninfected	F	R15-16	20	Rickettsiella	CUCR	3	44	0	44	1

### Sheet: Rickettsiella Titer
Sex	ID	Temp	Infection	18S_CT	18_Slope	18S_y-intercept	18S_R2 value (Regression coefficient)	18S_Amplification efficiency (EFF%)	18S_CopyNumber	recA_CT	recA_Slope	recA_y-intercept	recA_R2 value (Regression coefficient)	recA_Amplification efficiency (EFF%)	recA_R_CopyNumber	recA_Titer
F	R1-15	26	Rickettsiella	18.793	-3.522	12.881	1	92.271	1.44888e+08	25.895	-3.245	13.07	1	103.305	613556	0.00423471
F	R1-35	26	Rickettsiella	19.02	-3.522	12.881	1	92.271	1.24905e+08	25.988	-3.245	13.07	1	103.305	574374	0.0045985
F	R2-13	26	Rickettsiella	20.911	-3.522	12.881	1	92.271	3.62801e+07	26.277	-3.245	13.07	1	103.305	467881	0.0128963
F	R4-3	26	Rickettsiella	19.131	-3.522	12.881	1	92.271	1.16162e+08	25.648	-3.245	13.07	1	103.305	731091	0.00629374
F	R5-17	26	Rickettsiella	20.289	-3.522	12.881	1	92.271	5.44844e+07	26.245	-3.245	13.07	1	103.305	478626	0.00878464
F	R8-9	26	Rickettsiella	19.964	-3.499	12.93	1	93.121	6.75047e+07	25.951	-3.222	12.982	0.998	104.328	518739	0.00768449
F	R9-19	26	Rickettsiella	19.953	-3.499	12.93	1	93.121	6.79952e+07	25.995	-3.222	12.982	0.998	104.328	502682	0.0073929
F	R12-15	26	Rickettsiella	19.168	-3.499	12.93	1	93.121	1.1398e+08	25.871	-3.222	12.982	0.998	104.328	549260	0.00481893
F	R10-23	26	Rickettsiella	18.891	-3.499	12.93	1	93.121	1.36771e+08	25.856	-3.222	12.982	0.998	104.328	555180	0.0040592
F	R14-15	26	Rickettsiella	19.353	-3.499	12.93	1	93.121	1.00915e+08	25.803	-3.222	12.982	0.998	104.328	576611	0.00571384
F	R16-13	26	Rickettsiella	18.721	-3.499	12.93	1	93.121	1.5296e+08	25.513	-3.222	12.982	0.998	104.328	709397	0.00463779
F	R17-7	26	Rickettsiella	22.155	-3.499	12.93	1	93.121	1.59645e+07	26.114	-3.222	12.982	0.998	104.328	461699	0.0289204
F	R1-4	20	Rickettsiella	22.6	-3.498	12.76	1	93.132	1.06313e+07	26.877	-3.151	13.343	0.991	107.678	278576	0.0262034
F	R1-14	20	Rickettsiella	23.69	-3.498	12.76	1	93.132	5.18776e+06	26.891	-3.151	13.343	0.991	107.678	275741	0.0531522
F	R3-6	20	Rickettsiella	20.402	-3.498	12.76	1	93.132	4.518e+07	25.209	-3.151	13.343	0.991	107.678	942541	0.0208619
F	R3-10	20	Rickettsiella	20.547	-3.498	12.76	1	93.132	4.10671e+07	25.946	-3.151	13.343	0.991	107.678	550055	0.0133941
F	R3-20	20	Rickettsiella	21.902	-3.498	12.76	1	93.132	1.68318e+07	26.625	-3.151	13.343	0.991	107.678	334903	0.0198971
F	R4-4	20	Rickettsiella	19.062	-3.498	12.76	1	93.132	1.0915e+08	26.061	-3.151	13.343	0.991	107.678	505720	0.00463327
F	R8-16	20	Rickettsiella	20.498	-3.498	12.76	1	93.132	4.24133e+07	24.026	-3.151	13.343	0.991	107.678	2.23736e+06	0.0527515
F	R10-4	20	Rickettsiella	21.491	-3.498	12.76	1	93.132	2.2061e+07	26.46	-3.151	13.343	0.991	107.678	377819	0.0171261
F	R11-14	20	Rickettsiella	22.472	-3.522	12.881	1	92.271	1.30754e+07	26.06	-3.245	13.07	1	103.305	545767	0.04174
F	R12-8	20	Rickettsiella	20.731	-3.522	12.881	1	92.271	4.08108e+07	25.449	-3.245	13.07	1	103.305	841970	0.020631
F	R15-16	20	Rickettsiella	21.643	-3.522	12.881	1	92.271	2.24818e+07	25.504	-3.245	13.07	1	103.305	809744	0.0360177
M	R1-27	26	Rickettsiella	22.21	-3.358	13.246	1	98.508	1.47971e+07	26.071	-3.216	13.126	0.999	104.623	518683	0.035053
M	R2-9	26	Rickettsiella	19.763	-3.358	13.246	1	98.508	7.9229e+07	27.643	-3.216	13.126	0.999	104.623	168305	0.00212428
M	R3-1	26	Rickettsiella	21.222	-3.358	13.246	1	98.508	2.9134e+07	27.307	-3.216	13.126	0.999	104.623	214079	0.00734809
M	R3-13	26	Rickettsiella	20.195	-3.358	13.246	1	98.508	5.89164e+07	26.988	-3.216	13.126	0.999	104.623	269008	0.00456593
M	R4-15	26	Rickettsiella	20.598	-3.358	13.246	1	98.508	4.46914e+07	25.553	-3.216	13.126	0.999	104.623	751574	0.016817
M	R5-5	26	Rickettsiella	20.997	-3.358	13.246	1	98.508	3.39941e+07	26.427	-3.216	13.126	0.999	104.623	401981	0.011825
M	R6-19	26	Rickettsiella	19.768	-3.456	12.989	0.999	94.679	7.55278e+07	26.21	-3.337	12.919	1	99.383	571702	0.00756943
M	R7-3	26	Rickettsiella	22.291	-3.456	12.989	0.999	94.679	1.40628e+07	25.427	-3.337	12.919	1	99.383	981323	0.0697814
M	R8-21	26	Rickettsiella	19.899	-3.456	12.989	0.999	94.679	6.92152e+07	26.35	-3.337	12.919	1	99.383	519058	0.00749919
M	R9-9	26	Rickettsiella	21.427	-3.456	12.989	0.999	94.679	2.50076e+07	26.412	-3.337	12.919	1	99.383	497321	0.0198868
M	R10-21	26	Rickettsiella	21.527	-3.456	12.989	0.999	94.679	2.33957e+07	26.741	-3.337	12.919	1	99.383	396319	0.0169398
M	R11-3	26	Rickettsiella	22.902	-3.456	12.989	0.999	94.679	9.36005e+06	26.54	-3.337	12.919	1	99.383	455280	0.0486408
M	R12-23	26	Rickettsiella	21.23	-3.456	12.989	0.999	94.679	2.85151e+07	26.496	-3.337	12.919	1	99.383	469315	0.0164585
M	R14-21	26	Rickettsiella	21.013	-3.456	12.989	0.999	94.679	3.29506e+07	26.116	-3.337	12.919	1	99.383	610013	0.0185129
M	R15-3	26	Rickettsiella	21.773	-3.499	12.93	1	93.121	2.05272e+07	26.147	-3.222	12.982	0.998	104.328	450938	0.0219679
M	R5-14	20	Rickettsiella	21.038	-3.436	13.27	0.998	95.443	3.79188e+07	26.663	-3.183	13.176	0.999	106.139	318340	0.00839531
M	R6-12	20	Rickettsiella	19.569	-3.436	13.27	0.998	95.443	1.01481e+08	26.489	-3.183	13.176	0.999	106.139	361041	0.00355771
M	R8-12	20	Rickettsiella	21.488	-3.436	13.27	0.998	95.443	2.80471e+07	25.742	-3.183	13.176	0.999	106.139	619785	0.022098
M	R8-20	20	Rickettsiella	20.313	-3.436	13.27	0.998	95.443	6.1639e+07	23.321	-3.183	13.176	0.999	106.139	3.57145e+06	0.0579413
M	R9-12	20	Rickettsiella	20.285	-3.436	13.27	0.998	95.443	6.28065e+07	26.724	-3.183	13.176	0.999	106.139	304598	0.00484978
M	R9-20	20	Rickettsiella	20.893	-3.436	13.27	0.998	95.443	4.17883e+07	25.974	-3.183	13.176	0.999	106.139	524027	0.01254
M	R12-22	20	Rickettsiella	20.618	-3.436	13.27	0.998	95.443	5.02446e+07	24.78	-3.183	13.176	0.999	106.139	1.243e+06	0.024739
M	R12-26	20	Rickettsiella	22.799	-3.436	13.27	0.998	95.443	1.16504e+07	25.962	-3.183	13.176	0.999	106.139	528596	0.0453715
M	R14-16	20	Rickettsiella	19.879	-3.368	13.246	1	98.508	7.4166e+07	22.548	-3.216	13.126	0.999	105.623	6.46193e+06	0.087128
M	R15-22	20	Rickettsiella	20.316	-3.368	13.246	1	98.508	5.50116e+07	27.955	-3.216	13.126	0.999	105.623	134611	0.00244696
